# Defining the cell and molecular origins of the primate ovarian reserve

**DOI:** 10.1101/2025.01.21.634052

**Authors:** Sissy E. Wamaitha, Ernesto J. Rojas, Francesco Monticolo, Fei-man Hsu, Enrique Sosa, Amanda M. Mackie, Kiana Oyama, Maggie Custer, Melinda Murphy, Diana J. Laird, Jian Shu, Jon D. Hennebold, Amander T. Clark

## Abstract

The primate ovarian reserve is established during late fetal development and consists of quiescent primordial follicles in the ovarian cortex, each composed of granulosa cells surrounding an oocyte in dictate. As late stages of fetal development are not routinely accessible for study with human tissue, we exploited the evolutionary proximity of the rhesus macaque to investigate primate follicle formation. Similar to human prenatal ovaries, the rhesus also develops multiple types of pre-granulosa (PG) cells, with the majority of primordial follicles derived from PG2 with small variable contributions from PG1. We observed that activated medullary follicles recruit fetal theca cells to establish a two-cell system for sex-steroid hormone production prior to birth, providing a cell-based explanation for mini puberty.
