## Supplementary material for "Defining the cell and molecular origins of the primate ovarian reserve": Data S3

### Sheet: A. Granulosa cluster genes
cluster	annotation	gene	p_val_adj	avg_log2FC
0	PG2	TRDN	0	1.75115
0	PG2	LAMC3	0	1.65009
0	PG2	LIX1	0	1.63616
0	PG2	DSEL	0	1.61928
0	PG2	NTRK2	0	1.57733
0	PG2	NIBAN1	0	1.55807
0	PG2	CCN2	0	1.47271
0	PG2	ITGA6	0	1.45944
0	PG2	LAMA4	0	1.44942
0	PG2	NR4A1	0	1.42306
0	PG2	SPARCL1	0	1.36571
0	PG2	ENSMMUG00000060311	0	1.24158
0	PG2	MMD	0	1.1817
0	PG2	GJA1	0	1.17879
0	PG2	RNF213	0	1.14108
0	PG2	VLDLR	0	1.13396
0	PG2	ENSMMUG00000051469	0	1.13103
0	PG2	EGR1	0	1.11584
0	PG2	SCARB1	0	1.1076
0	PG2	CEP85L	0	1.10016
0	PG2	HES1	0	1.09968
0	PG2	ADGRG1	0	1.09586
0	PG2	ASAH1	0	1.09303
0	PG2	MCL1	0	1.09037
0	PG2	CES1	0	1.07149
0	PG2	CLIC5	0	1.07074
0	PG2	FOS	0	1.06976
0	PG2	JUN	0	1.0681
0	PG2	LAMB1	0	1.05991
0	PG2	MACF1	0	1.05826
0	PG2	PARP14	4.91e-295	1.18167
0	PG2	IL33	1.35e-262	1.07021
0	PG2	FBN1	1.08e-261	1.06649
0	PG2	SLITRK2	1.27e-244	1.16033
0	PG2	RDH10	1.2e-242	1.68435
0	PG2	FAM13C	4.75e-237	1.11278
0	PG2	NR1H4	3.29e-231	1.40091
0	PG2	ANO4	1.16e-222	1.34126
0	PG2	THBS4	2.05e-212	1.20283
0	PG2	KCTD8	6.12e-204	1.10003
0	PG2	TNIK	1.26e-197	1.17018
0	PG2	THBS1	5.4e-183	1.0917
0	PG2	TTN	3.66e-177	1.58327
0	PG2	NR4A2	2.38e-176	1.38413
0	PG2	EMILIN3	4.96e-171	1.19083
0	PG2	ENSMMUG00000063049	9.47e-171	1.06599
0	PG2	CYSLTR1	4.1e-156	1.44481
0	PG2	MBP	1.78e-154	1.35207
0	PG2	TM4SF5	2.53e-144	1.06962
0	PG2	B3GALT2	7.84e-128	1.14855
0	PG2	OAS2	2.89e-113	1.48889
0	PG2	DDX60	8.98e-112	1.16161
0	PG2	ETS1	1.18e-111	1.07606
0	PG2	LRP1B	4.8e-106	1.20341
0	PG2	SPHKAP	8.66e-98	1.40695
0	PG2	SLC17A8	1.99e-91	1.26289
0	PG2	SMC1B	1.3e-90	1.40911
0	PG2	CHRNA3	3.74e-73	1.39092
0	PG2	ZP3	9.07e-72	1.19241
0	PG2	HPSE	3.59e-69	1.40987
0	PG2	Metazoa-SRP.821	4.15e-68	1.54261
0	PG2	CRYGC	3.88e-65	1.93086
0	PG2	ENSMMUG00000061756	2.6e-64	1.29888
0	PG2	XAF1	7e-59	1.05643
0	PG2	SGIP1	2.7e-58	1.92804
0	PG2	SPATA22	5.02e-58	1.44299
0	PG2	HEYL	1.13e-55	1.13916
0	PG2	ANGPTL6	3.51e-54	1.53011
0	PG2	ENSMMUG00000055760	1.65e-52	1.28234
0	PG2	TNR	8.5e-52	2.91074
0	PG2	NRXN1	6.11e-46	1.13152
0	PG2	IFI44L	6.35e-45	1.22135
0	PG2	NR4A3	2.95e-43	1.5571
0	PG2	KCNQ4	6.04e-41	1.47457
0	PG2	PROM1	3.24e-36	1.91092
0	PG2	ENSMMUG00000055197	2.56e-35	1.39709
0	PG2	TEX101	1.72e-34	1.16044
0	PG2	ENSMMUG00000065246	1.92e-30	1.42145
0	PG2	ATF3	1.3e-29	1.1714
0	PG2	NPPB	5.85e-28	5.14464
0	PG2	KCNA1	6.96e-28	2.2724
0	PG2	ENSMMUG00000061276	3.73e-25	1.18349
0	PG2	ENSMMUG00000054520	1.16e-24	1.10542
0	PG2	ENSMMUG00000042406	2.25e-22	2.70967
0	PG2	FIGLA	8.16e-21	1.42221
0	PG2	GRXCR1	2.89e-17	1.1906
0	PG2	MEPE	3.54e-16	1.98494
0	PG2	DNAH8	1.26e-15	1.21787
0	PG2	ENSMMUG00000062793	4.05e-12	1.90543
0	PG2	SLFN5	9.84e-11	1.37253
0	PG2	ENSMMUG00000050580	4.62e-10	1.19437
0	PG2	CTSS	8.21e-10	1.4653
0	PG2	CSF1R	2.36e-08	1.123
0	PG2	BRINP3	2.62e-07	1.18649
0	PG2	U1.111	1.21e-05	1.13199
0	PG2	ZNF536	7.81e-05	1.51305
0	PG2	PTCHD1	0.00047527	1.15347
0	PG2	PCLO	0.0103604	1.5957
1	PG1.5	ERG	0	1.58204
1	PG1.5	CTHRC1	0	1.42672
1	PG1.5	GPM6A	0	1.35459
1	PG1.5	PPARG	0	1.32937
1	PG1.5	AKR1C3	0	1.17418
1	PG1.5	HPGD	0	1.14998
1	PG1.5	ENSMMUG00000051300	0	1.09606
1	PG1.5	HES4	0	1.05755
1	PG1.5	FRZB	0	0.975528
1	PG1.5	ENSMMUG00000000422	0	0.906328
1	PG1.5	RHAG	0	0.894917
1	PG1.5	LGALS3	0	0.837249
1	PG1.5	SFRP4	0	0.780478
1	PG1.5	POU3F1	0	0.747447
1	PG1.5	TMSB4X	0	0.746975
1	PG1.5	METRNL	0	0.735621
1	PG1.5	RPS18	0	0.729653
1	PG1.5	RPS20	0	0.723871
1	PG1.5	ENSMMUG00000021828	0	0.722237
1	PG1.5	CD93	3.19e-299	1.5152
1	PG1.5	ENSMMUG00000054056	4.28e-295	1.21507
1	PG1.5	GPX1	2.35e-290	0.785658
1	PG1.5	ENSMMUG00000004441	2.07e-289	0.960333
1	PG1.5	PTPRN	1.62e-280	3.15003
1	PG1.5	ENSMMUG00000039081	3.07e-277	0.880307
1	PG1.5	DEPP1	7.97e-271	1.1351
1	PG1.5	THY1	2.65e-261	0.989473
1	PG1.5	HMOX1	5.21e-239	0.984344
1	PG1.5	SOD3	3.23e-238	0.995088
1	PG1.5	HTRA3	5.85e-230	1.06668
1	PG1.5	RCSD1	2.21e-227	0.727921
1	PG1.5	ANXA3	1.04e-224	0.828063
1	PG1.5	AKR1B10	2.83e-223	0.730763
1	PG1.5	WDR64	1.42e-195	1.15481
1	PG1.5	ACTA2	4.93e-190	1.50409
1	PG1.5	CHST7	3.91e-187	0.909092
1	PG1.5	COX4I2	5.57e-185	1.36208
1	PG1.5	PSMB9	7.7e-171	0.86078
1	PG1.5	HSH2D	1.5e-166	0.780373
1	PG1.5	ENSMMUG00000055606	6.82e-165	0.852047
1	PG1.5	TNNT3	1.06e-162	1.21872
1	PG1.5	WFDC2	1.12e-161	1.51972
1	PG1.5	TNFRSF12A	1.74e-161	0.778856
1	PG1.5	PDLIM4	1.27e-155	0.780506
1	PG1.5	APOD	7.09e-152	1.07335
1	PG1.5	PF4	7.52e-148	1.00989
1	PG1.5	NPY	2.74e-144	1.4303
1	PG1.5	TTR	1.5e-137	2.0493
1	PG1.5	DSCC1	1.29e-132	0.984187
1	PG1.5	IFI27	1.71e-129	0.903285
1	PG1.5	RARRES1	2.44e-129	0.935964
1	PG1.5	SUSD3	7.6e-126	1.00582
1	PG1.5	ENSMMUG00000052331	1.28e-121	0.804922
1	PG1.5	STXBP6	6.42e-119	0.735066
1	PG1.5	ID3	1.76e-118	0.750646
1	PG1.5	GTSF1	2.88e-117	1.62892
1	PG1.5	KHDRBS3	1.27e-114	0.827161
1	PG1.5	RXRG	7.42e-104	0.964494
1	PG1.5	DDIT4	1.47e-102	0.749328
1	PG1.5	CA2	8.22e-100	1.03856
1	PG1.5	PLAAT4	1.21e-99	1.56143
1	PG1.5	TNNC1	3.72e-85	1.64898
1	PG1.5	SPC24	6.16e-85	1.41295
1	PG1.5	TAGLN	1.69e-76	1.32772
1	PG1.5	HMGN5	1.38e-71	0.813407
1	PG1.5	TIE1	1.4e-68	1.69651
1	PG1.5	GAL	7.36e-64	0.857461
1	PG1.5	ENSMMUG00000008004	6e-57	1.11761
1	PG1.5	SULT1C4	5.15e-51	0.777213
1	PG1.5	RAMP1	6.91e-51	0.776191
1	PG1.5	ADIRF	3.94e-48	0.819474
1	PG1.5	RBPMS	1.47e-47	0.835551
1	PG1.5	PPP1R1A	1.3e-46	1.00327
1	PG1.5	DCDC2	1.09e-39	1.33891
1	PG1.5	C9orf152	1.35e-39	0.780406
1	PG1.5	TXLNB	7.31e-38	1.18424
1	PG1.5	RAB17	9.16e-37	0.738503
1	PG1.5	ENSMMUG00000045561	3.47e-36	1.78474
1	PG1.5	GSTA3	5.06e-36	1.09867
1	PG1.5	CCDC42	4.32e-32	0.86704
1	PG1.5	TMEM100	6.36e-32	0.731824
1	PG1.5	C1QB	5.22e-29	1.52189
1	PG1.5	HOPX	1.08e-27	1.16072
1	PG1.5	ENSMMUG00000057993	4.06e-25	1.1342
1	PG1.5	SST	5.68e-23	0.770854
1	PG1.5	DHRS2	3.74e-22	1.77618
1	PG1.5	CHST15	9.12e-20	0.773724
1	PG1.5	SPIB	1.49e-19	1.40515
1	PG1.5	NLRP5	2.43e-19	0.790459
1	PG1.5	RGCC	1.03e-16	0.886542
1	PG1.5	ENSMMUG00000050107	3.61e-13	1.23655
1	PG1.5	ISG15	8.98e-11	0.807408
1	PG1.5	PPP1R27	4.86e-08	1.3566
1	PG1.5	LMO2	2.4e-07	1.27697
1	PG1.5	ENSMMUG00000054142	7.78e-07	0.8028
1	PG1.5	DAPL1	1.4e-06	2.17883
1	PG1.5	ENSMMUG00000063725	7.44e-06	2.47104
1	PG1.5	ARL2	0.000139975	0.794
2	PG1	CACNG3	0	3.91116
2	PG1	EN1	0	3.86839
2	PG1	CRTAC1	0	3.52321
2	PG1	HRC	0	3.49066
2	PG1	MYOG	0	3.47477
2	PG1	SLC1A3	0	3.24384
2	PG1	IGFBP1	0	3.20467
2	PG1	PRRX1	0	3.1058
2	PG1	TNMD	0	2.97758
2	PG1	ENSMMUG00000053532	0	2.96617
2	PG1	PCP4	0	2.65057
2	PG1	IGHE	0	2.62589
2	PG1	MAL	0	2.5358
2	PG1	CCDC153	0	2.52941
2	PG1	KLK1	0	2.43032
2	PG1	C1QL1	0	2.27877
2	PG1	IGF2BP2	0	2.24102
2	PG1	CCDC68	0	2.23216
2	PG1	SYT4	0	2.22229
2	PG1	STK17B	0	2.15541
2	PG1	TMOD1	0	2.07144
2	PG1	GDNF	0	2.04072
2	PG1	NRXN3	0	2.00917
2	PG1	FOXA2	0	1.78797
2	PG1	OMA1	0	1.76724
2	PG1	ENSMMUG00000016859	0	1.65631
2	PG1	SMOC2	0	1.65515
2	PG1	P2RY14	0	1.60855
2	PG1	NAAA	0	1.60836
2	PG1	NR2F2	0	1.53674
2	PG1	VIPR2	0	1.52258
2	PG1	ENSMMUG00000054170	0	1.505
2	PG1	IGFBP3	3.71e-291	2.06659
2	PG1	PENK	6.15e-284	2.67954
2	PG1	EFHD1	4.36e-277	2.25579
2	PG1	PCDH19	2.8e-274	2.47458
2	PG1	SNCA	1.72e-271	3.27476
2	PG1	SMIM32	5.82e-260	2.13242
2	PG1	ARPP21	3.36e-256	1.73695
2	PG1	SLA	7.43e-234	3.42776
2	PG1	SMOC1	3.66e-226	2.95457
2	PG1	ENSMMUG00000065350	2.77e-223	1.55295
2	PG1	RIMS4	4.99e-188	1.66986
2	PG1	KRT5	3.75e-184	2.58897
2	PG1	EFNB2	3.08e-163	1.77698
2	PG1	SLC6A1	1.3e-160	2.01434
2	PG1	TUBB3	4.25e-156	3.28336
2	PG1	TNFSF8	2.15e-155	2.80499
2	PG1	RGMB	1.14e-154	1.55418
2	PG1	EGFL6	7.16e-153	2.17148
2	PG1	DPP10	2e-142	1.83972
2	PG1	NEFM	2.88e-133	1.85067
2	PG1	PVALB	3.12e-130	1.48705
2	PG1	PLA2G2A	2.34e-127	2.48114
2	PG1	MSC	5.56e-124	2.57242
2	PG1	FIBIN	1.12e-123	1.55491
2	PG1	TP53I11	2.93e-122	2.27828
2	PG1	TGFBR3	9.47e-119	1.57465
2	PG1	TNC	2.01e-118	2.57155
2	PG1	CD36	1.74e-113	2.72523
2	PG1	MYL7	2.78e-112	1.80576
2	PG1	ENSMMUG00000065172	8.23e-109	1.60961
2	PG1	ENSMMUG00000057996	1.91e-104	2.7661
2	PG1	ATP1A4	3.86e-103	2.58333
2	PG1	ADAMTSL3	2.64e-99	1.8543
2	PG1	ATL1	1.37e-86	1.98888
2	PG1	SLITRK4	6.24e-78	1.72571
2	PG1	TOX	1.32e-76	2.41819
2	PG1	ITGA8	1.77e-73	2.32736
2	PG1	ENSMMUG00000019174	5.73e-72	1.51198
2	PG1	PLAC1	6.77e-72	2.5002
2	PG1	ENSMMUG00000045625	2.87e-70	1.75392
2	PG1	TNNT2	2.8e-68	2.54372
2	PG1	CR2	3.68e-65	3.01471
2	PG1	SQLE	4.7e-63	1.51108
2	PG1	GJA4	4.9e-60	1.64693
2	PG1	BBOX1	3.44e-59	2.13924
2	PG1	PNLIPRP2	3.33e-54	1.85963
2	PG1	MTUS2	1.3e-52	2.09405
2	PG1	PAPLN	1.51e-52	1.87647
2	PG1	SLC6A6	1.21e-51	1.91019
2	PG1	NR0B1	1.29e-51	1.54233
2	PG1	NCAM1	8.67e-44	2.2894
2	PG1	LRRC32	3.09e-42	1.90551
2	PG1	SYT6	6.38e-40	1.73314
2	PG1	NPTX1	1.64e-39	2.34249
2	PG1	TMPRSS9	8.71e-36	1.78875
2	PG1	RUNX1	3.51e-35	1.67287
2	PG1	TNNI2	9.36e-34	1.70364
2	PG1	NEFL	2.09e-33	1.66631
2	PG1	NELL1	3.18e-19	1.59753
2	PG1	ENSMMUG00000057533	1.2e-14	2.33658
2	PG1	KIT	2.35e-14	1.51348
2	PG1	AZU1	3.73e-11	2.72353
2	PG1	ELF3	2.66e-10	2.09402
2	PG1	CALY	2.01e-09	2.09144
2	PG1	BRINP1	4.06e-05	1.94295
2	PG1	ENSMMUG00000051027	0.00458627	2.4574
2	PG1	PLAC8	0.0199417	1.54806
2	PG1	ITLN1	0.045441	2.09517
3	PG2	ANKRD44	0	2.75444
3	PG2	SLC26A7	0	2.55933
3	PG2	KDR	0	2.30777
3	PG2	INHBB	0	1.94202
3	PG2	CHL1	0	1.90196
3	PG2	CYP1B1	0	1.75465
3	PG2	PTGS2	0	1.74282
3	PG2	MBNL3	0	1.6736
3	PG2	MFAP4	0	1.61019
3	PG2	ISOC1	0	1.50324
3	PG2	ESR1	0	1.24948
3	PG2	MDFI	0	1.22288
3	PG2	TOX3	0	1.21875
3	PG2	PLK2	0	1.19441
3	PG2	LEF1	0	1.13283
3	PG2	PLXDC2	0	1.08893
3	PG2	GLB1L3	4.95e-293	1.1174
3	PG2	ASIC1	8.71e-291	1.6808
3	PG2	LHX9	1.31e-289	1.6778
3	PG2	LRRC17	6.41e-280	1.257
3	PG2	PTGER4	2.55e-279	1.22566
3	PG2	SHISAL2B	6.36e-249	1.57666
3	PG2	ADAMTS19	1.2e-247	2.64572
3	PG2	ADAMTS1	2.37e-244	1.20964
3	PG2	LRRC3B	3.94e-206	1.30869
3	PG2	ENSMMUG00000023081	1.97e-200	1.23856
3	PG2	CXCL14	9.87e-197	2.02311
3	PG2	SPEGNB	6.46e-177	2.78355
3	PG2	PSAT1	1.49e-168	1.63857
3	PG2	GALNT3	2.1e-164	1.09439
3	PG2	CFAP45	1.14e-157	1.25839
3	PG2	CLSTN2	1.28e-152	1.63058
3	PG2	SLC7A2	2.53e-150	1.43028
3	PG2	CNTNAP4	8.1e-144	1.76544
3	PG2	HS3ST5	2.29e-142	1.08234
3	PG2	ENSMMUG00000012484	1.73e-140	1.11574
3	PG2	DEFB123	1.92e-132	1.14061
3	PG2	ENSMMUG00000051563	4.02e-115	1.24162
3	PG2	ENSMMUG00000064076	1.75e-105	1.64033
3	PG2	HAPLN1	3.02e-98	2.43474
3	PG2	MOXD1	3.4e-86	2.00628
3	PG2	PLA2G2A	8.26e-76	1.61738
3	PG2	PPP1R17	3.08e-68	1.10811
3	PG2	PDE1A	4.82e-63	1.08419
3	PG2	TAGLN3	2.88e-60	2.60967
3	PG2	FREM3	8.07e-60	3.27803
3	PG2	PXYLP1	1.47e-59	1.65373
3	PG2	GUCA2A	1.62e-59	1.37621
3	PG2	CCN3	3.75e-59	3.12221
3	PG2	MET	1.23e-56	1.13655
3	PG2	MYCN	1.27e-56	1.05819
3	PG2	NTNG2	5.67e-55	1.75082
3	PG2	PPBP	1.52e-54	2.55151
3	PG2	ENSMMUG00000007870	5.07e-53	2.74461
3	PG2	HPD	5.59e-52	2.18441
3	PG2	TSKU	4.73e-51	1.32753
3	PG2	ENSMMUG00000060500	5.22e-51	1.98308
3	PG2	ZNF804A	7.91e-43	1.5972
3	PG2	ENTPD1	6.27e-42	1.07967
3	PG2	ENSMMUG00000052794	7.47e-41	1.43732
3	PG2	ENSMMUG00000062793	1.8e-40	1.95453
3	PG2	SLCO5A1	5.54e-37	1.58362
3	PG2	HMCN1	1.17e-35	1.08667
3	PG2	ENSMMUG00000000958	1.44e-34	1.06996
3	PG2	FAM20A	1.38e-33	1.09962
3	PG2	MEIS1	1.38e-32	1.28535
3	PG2	ENSMMUG00000054125	2.22e-32	3.19186
3	PG2	VAV3	1.67e-31	1.67588
3	PG2	ENSMMUG00000029122	2.02e-31	1.75874
3	PG2	ENSMMUG00000064922	1.3e-30	1.85732
3	PG2	SETBP1	4.06e-29	1.10295
3	PG2	NXPH4	2.73e-26	1.83896
3	PG2	SMPX	1.59e-25	1.44021
3	PG2	ENSMMUG00000052331	5.27e-25	1.90067
3	PG2	CRB1	2.74e-20	1.68482
3	PG2	SEMA6A	1.53e-19	1.08297
3	PG2	ENSMMUG00000058008	4.3e-16	2.49036
3	PG2	CPB1	2.69e-14	1.07514
3	PG2	SNAI2	2.33e-13	1.32137
3	PG2	ECEL1	3.04e-11	1.51879
3	PG2	PLXDC1	1.02e-10	1.71823
3	PG2	SORCS3	1.49e-08	1.32273
3	PG2	PRKG2	1.06e-07	1.94518
3	PG2	ENSMMUG00000049774	5.7e-07	1.68217
3	PG2	ENSMMUG00000057612	1.82e-05	1.13203
3	PG2	GRIK1	2.25e-05	1.18227
3	PG2	SCN4B	2.9e-05	1.45316
3	PG2	ZCCHC12	0.010377	1.68831
3	PG2	EYA1	0.0117769	1.46797
4	PG1.5	LRGUK	0	3.42266
4	PG1.5	MFSD9	0	3.26493
4	PG1.5	SEMA3E	0	1.96491
4	PG1.5	TUBA4A	0	1.82746
4	PG1.5	RAD51AP2	0	1.74688
4	PG1.5	ENSMMUG00000055760	0	1.72718
4	PG1.5	ENSMMUG00000052127	0	1.71847
4	PG1.5	FSIP2	0	1.56803
4	PG1.5	PGM2L1	0	1.54813
4	PG1.5	ENSMMUG00000054358	0	1.50231
4	PG1.5	GJB2	0	1.48866
4	PG1.5	SERPINA5	7.72e-294	1.19467
4	PG1.5	PLP1	3.37e-288	1.3276
4	PG1.5	FMR1NB	2.22e-280	2.14516
4	PG1.5	ENSMMUG00000062716	4.08e-272	1.65015
4	PG1.5	NES	8.37e-265	1.47398
4	PG1.5	GZMM	2.45e-223	2.55026
4	PG1.5	PLEKHH2	7.33e-221	1.34574
4	PG1.5	CPM	4.51e-219	1.89277
4	PG1.5	ENSMMUG00000052331	2.28e-217	1.3548
4	PG1.5	THBS2	7.8e-201	1.28249
4	PG1.5	PAGE4	9.75e-200	2.03567
4	PG1.5	SYTL2	4.04e-188	1.32145
4	PG1.5	ZNF804B	2.23e-182	1.62291
4	PG1.5	ENSMMUG00000064076	2.46e-182	1.2809
4	PG1.5	ENSMMUG00000054369	2.16e-167	5.92442
4	PG1.5	POU3F1	3.13e-158	1.19633
4	PG1.5	ENSMMUG00000062095	3.79e-156	1.41797
4	PG1.5	H1-8	1.81e-146	1.58511
4	PG1.5	RIPOR2	3.33e-144	2.2459
4	PG1.5	CDC6	1.02e-141	1.36485
4	PG1.5	ENSMMUG00000056885	2.08e-136	1.27403
4	PG1.5	ENSMMUG00000054823	6.11e-133	1.30335
4	PG1.5	ITGAX	8.08e-132	1.34062
4	PG1.5	ZP2	3.41e-130	4.07337
4	PG1.5	ENSMMUG00000045847	4.53e-116	1.3462
4	PG1.5	ENSMMUG00000058114	3.88e-113	1.56288
4	PG1.5	NLRP7	8.92e-113	1.37379
4	PG1.5	MYOCD	5.53e-111	1.41571
4	PG1.5	ENSMMUG00000054520	2.54e-108	1.4982
4	PG1.5	GPRC5A	1.01e-105	1.46948
4	PG1.5	ENSMMUG00000063689	3.06e-102	1.80192
4	PG1.5	NAALAD2	4.97e-102	1.35402
4	PG1.5	KIF14	7.78e-100	1.3696
4	PG1.5	ENSMMUG00000049877	9.02e-86	1.28337
4	PG1.5	GUCA2A	1.64e-83	3.01258
4	PG1.5	ADAMTSL3	7.27e-82	1.21137
4	PG1.5	EN1	1.57e-81	1.37651
4	PG1.5	ENSMMUG00000043574	2.15e-79	1.49813
4	PG1.5	ENSMMUG00000057993	4.52e-79	1.55913
4	PG1.5	MACC1	4.36e-72	1.47059
4	PG1.5	SOX17	1.26e-68	1.74037
4	PG1.5	PRTN3	5.87e-67	3.67325
4	PG1.5	ENSMMUG00000054079	5.86e-65	1.78437
4	PG1.5	SYT6	8.13e-64	1.20422
4	PG1.5	COX6A2	2.34e-60	2.39809
4	PG1.5	TOX	3.01e-58	1.40851
4	PG1.5	ENSMMUG00000015688	5.81e-58	1.48846
4	PG1.5	MYH3	1.47e-57	2.88225
4	PG1.5	ENSMMUG00000060760	8.22e-55	1.46049
4	PG1.5	ENSMMUG00000065271	2.67e-53	1.93434
4	PG1.5	TMEFF2	1.32e-52	1.67021
4	PG1.5	ENSMMUG00000012073	5.59e-50	1.19008
4	PG1.5	PALM3	1.29e-49	1.83911
4	PG1.5	IGHM	8.2e-48	2.04582
4	PG1.5	ELF3	2.03e-46	1.52281
4	PG1.5	SEMA3A	9.79e-46	1.17071
4	PG1.5	PLA2G2A	3.81e-39	5.30915
4	PG1.5	ENSMMUG00000044345	4.65e-38	3.37572
4	PG1.5	TNC	6.73e-37	1.65447
4	PG1.5	CFAP54	6.57e-36	2.805
4	PG1.5	LMO2	3.1e-33	1.16968
4	PG1.5	POLE	1.47e-32	1.18315
4	PG1.5	IL6R	3.37e-32	1.25784
4	PG1.5	ENSMMUG00000053800	6.34e-30	2.56129
4	PG1.5	SLC6A6	8.62e-30	1.20526
4	PG1.5	ZP3	1.88e-29	1.79321
4	PG1.5	RAB25	5.54e-29	2.20245
4	PG1.5	KCNJ2	1.69e-28	1.17456
4	PG1.5	TJP3	3.14e-26	1.76878
4	PG1.5	ENSMMUG00000051469	8.46e-25	1.97327
4	PG1.5	SST	1.65e-24	1.47447
4	PG1.5	FLI1	1.17e-23	1.96925
4	PG1.5	ENSMMUG00000008615	1.3e-23	1.75444
4	PG1.5	SYNM	2.29e-22	1.27875
4	PG1.5	PAPLN	1.37e-21	1.23165
4	PG1.5	KIF5C	1.13e-20	2.23814
4	PG1.5	SORCS3	1.96e-19	1.4931
4	PG1.5	SLC6A1	4.92e-19	2.23488
4	PG1.5	IGHE	2.81e-16	1.30951
4	PG1.5	SMOC1	1.71e-13	1.26973
4	PG1.5	ENSMMUG00000055477	1.03e-10	1.33474
4	PG1.5	NCAM1	5.98e-09	1.34666
4	PG1.5	ENSMMUG00000039081	1.17e-07	1.42236
4	PG1.5	SYT4	2.47e-07	1.56405
4	PG1.5	PCDH8	4.22e-07	1.62527
4	PG1.5	UPP1	7.31e-06	1.39185
5	Epithelial	CLIC3	0	7.54322
5	Epithelial	ENSMMUG00000064532	0	6.20291
5	Epithelial	PADI4	0	5.36577
5	Epithelial	DKK1	0	4.8192
5	Epithelial	VSTM2L	0	4.8034
5	Epithelial	PODN	0	4.79577
5	Epithelial	VSIR	0	4.59341
5	Epithelial	MSLN	0	4.4744
5	Epithelial	PTH1R	0	4.33335
5	Epithelial	SMPD3	0	4.31162
5	Epithelial	SOCS3	0	4.25695
5	Epithelial	ALOX15	0	4.13117
5	Epithelial	CRIP1	0	4.09709
5	Epithelial	TIMP3	0	3.89106
5	Epithelial	IGF1	0	3.84964
5	Epithelial	CYSTM1	0	3.69801
5	Epithelial	PLLP	0	3.42024
5	Epithelial	WIF1	0	3.36915
5	Epithelial	SPOCK2	0	3.28805
5	Epithelial	S100A6	0	3.28119
5	Epithelial	SOX8	0	3.27977
5	Epithelial	SLC9A3R1	0	3.25138
5	Epithelial	FBXO40	0	3.24899
5	Epithelial	ANXA2	0	3.16824
5	Epithelial	COL17A1	0	3.1536
5	Epithelial	ANG	0	3.09989
5	Epithelial	CD34	7.1e-299	3.46079
5	Epithelial	EMP1	2.05e-291	3.84083
5	Epithelial	C4BPB	1.93e-284	3.89858
5	Epithelial	SLC6A3	1.15e-262	4.4074
5	Epithelial	IGHM	1.04e-257	4.19595
5	Epithelial	ENSMMUG00000055209	1.59e-254	4.03399
5	Epithelial	ENTPD1	6.56e-238	3.38031
5	Epithelial	C19orf33	3.13e-237	4.36671
5	Epithelial	LCN2	1.15e-233	3.40977
5	Epithelial	HSD17B2	1.28e-232	6.39577
5	Epithelial	SH3GL3	3.45e-229	3.16793
5	Epithelial	ADCYAP1R1	6.28e-207	4.22892
5	Epithelial	CTSH	4.02e-200	3.68861
5	Epithelial	ENSMMUG00000063093	6.65e-186	7.52984
5	Epithelial	CST6	2.86e-182	3.37991
5	Epithelial	C3	5.48e-181	5.11839
5	Epithelial	KLF4	2.67e-179	3.18188
5	Epithelial	COL6A6	1.18e-169	3.25799
5	Epithelial	ANGPTL2	4.24e-169	3.42569
5	Epithelial	SCEL	2.1e-160	8.91874
5	Epithelial	PIEZO1	1.11e-154	3.69723
5	Epithelial	SCN4B	3.88e-154	3.36577
5	Epithelial	COL12A1	7.68e-147	3.28847
5	Epithelial	DOK7	2.83e-133	5.37009
5	Epithelial	BNC1	7.35e-133	4.36588
5	Epithelial	SEMA3D	7.08e-125	3.26728
5	Epithelial	LRRTM3	7.42e-125	3.38718
5	Epithelial	PPP1R17	1.53e-124	3.28378
5	Epithelial	WWC1	9.59e-119	4.96035
5	Epithelial	TM4SF1	4e-110	3.31177
5	Epithelial	SCNN1A	1.06e-105	3.9678
5	Epithelial	FERMT1	1.75e-86	3.33551
5	Epithelial	KLK11	3.41e-85	5.8132
5	Epithelial	OLFML1	7.93e-84	3.91219
5	Epithelial	ANXA1	4.5e-80	5.13824
5	Epithelial	RERG	1.15e-76	6.10645
5	Epithelial	ENSMMUG00000008247	5.14e-74	3.09946
5	Epithelial	ENSMMUG00000056067	4.79e-73	3.31662
5	Epithelial	CFD	3.99e-69	4.61947
5	Epithelial	BMP7	3.06e-65	3.85071
5	Epithelial	B3GNT7	4.64e-63	4.14214
5	Epithelial	ALDH1A3	4.66e-63	5.14016
5	Epithelial	ENSMMUG00000059154	1.07e-59	6.12142
5	Epithelial	PTPRQ	1.95e-58	6.3669
5	Epithelial	SLCO4A1	4.24e-56	3.12662
5	Epithelial	ADH1B	5.66e-54	3.75189
5	Epithelial	AHR	7.92e-54	3.17503
5	Epithelial	CDCP1	2.78e-49	3.37283
5	Epithelial	LIMS2	3.91e-47	3.39643
5	Epithelial	IGSF21	2.47e-44	4.64342
5	Epithelial	GJB2	3.72e-42	3.43001
5	Epithelial	ZNF185	6.54e-41	3.25866
5	Epithelial	L1CAM	3.03e-40	3.98617
5	Epithelial	NGF	7.62e-38	4.58586
5	Epithelial	TMEM88	9.07e-32	3.5064
5	Epithelial	SLPI	4.44e-29	3.65605
5	Epithelial	SMTNL2	4.15e-28	3.35938
5	Epithelial	EPB42	8.75e-25	4.90417
5	Epithelial	POPDC2	1.64e-24	4.25242
5	Epithelial	PRUNE2	5.75e-23	3.5576
5	Epithelial	SLC1A1	5.19e-15	3.2842
5	Epithelial	TTYH1	6.6e-12	3.82555
5	Epithelial	CXCL16	7.26e-12	4.17533
5	Epithelial	ENSMMUG00000062546	1.01e-10	4.63716
5	Epithelial	GRP	7.94e-10	3.48818
5	Epithelial	IL16	1.55e-05	4.87854
5	Epithelial	BDKRB2	0.00149621	3.507
5	Epithelial	ENSMMUG00000049499	0.0019074	3.47925
5	Epithelial	SCTR	0.00523018	4.00062
6	Proliferative	NUSAP1	0	6.75114
6	Proliferative	SPC25	0	6.65353
6	Proliferative	ENSMMUG00000013767	0	6.33629
6	Proliferative	TOP2A	0	6.29384
6	Proliferative	CCNA2	0	5.97623
6	Proliferative	TPX2	0	5.66983
6	Proliferative	PRC1	0	5.48584
6	Proliferative	HMGB2	0	4.44987
6	Proliferative	PTTG1	3.19e-298	5.38894
6	Proliferative	CDK1	6.46e-298	6.48955
6	Proliferative	CDCA8	2.04e-284	5.41179
6	Proliferative	CDC20	2.4e-281	5.91839
6	Proliferative	ARHGAP11A	8.66e-281	5.70871
6	Proliferative	RRM2	4.29e-275	5.30168
6	Proliferative	NEIL3	1.17e-271	6.93415
6	Proliferative	DLGAP5	1.17e-271	5.33859
6	Proliferative	TACC3	2.34e-265	5.72833
6	Proliferative	CKAP2	3.71e-265	5.24437
6	Proliferative	DEPDC1B	2.29e-253	6.73257
6	Proliferative	CCNB1	5.51e-250	5.0675
6	Proliferative	ECT2	1.89e-244	4.47097
6	Proliferative	KIF15	2.33e-241	4.66732
6	Proliferative	HJURP	6.92e-238	5.11628
6	Proliferative	PBK	2.01e-237	5.23294
6	Proliferative	RACGAP1	5.13e-237	4.71172
6	Proliferative	ENSMMUG00000021023	1.16e-233	7.17743
6	Proliferative	CENPF	5.78e-230	4.50997
6	Proliferative	BUB1B	1.45e-229	5.11029
6	Proliferative	KIF11	6e-219	6.11067
6	Proliferative	MYBL2	5.84e-216	5.13329
6	Proliferative	DTL	4.5e-212	4.3098
6	Proliferative	GTSE1	1.16e-206	5.93212
6	Proliferative	AURKA	1.89e-206	4.95578
6	Proliferative	CKAP2L	3.15e-201	5.25488
6	Proliferative	TYMS	4.04e-196	4.55498
6	Proliferative	PIF1	9.93e-188	7.35923
6	Proliferative	CDKN2C	6.33e-187	6.69687
6	Proliferative	RAD51AP1	1.58e-186	5.00577
6	Proliferative	BUB1	2.25e-186	4.97468
6	Proliferative	PCLAF	8.24e-186	5.18417
6	Proliferative	CENPI	1.47e-185	5.43489
6	Proliferative	UBE2T	5.23e-185	5.09061
6	Proliferative	SPAG5	2.87e-183	5.14247
6	Proliferative	PIMREG	2.7e-180	6.36173
6	Proliferative	HIST2H3A	2.39e-176	6.55443
6	Proliferative	SHCBP1	5.17e-173	5.49381
6	Proliferative	ANKRD2	9.24e-169	6.57373
6	Proliferative	H3C1	2.65e-167	7.0743
6	Proliferative	H1-5	2.89e-164	5.85857
6	Proliferative	KIF2C	4.13e-160	5.85073
6	Proliferative	ZGRF1	3.89e-157	4.8861
6	Proliferative	KIF4A	2.19e-156	6.25717
6	Proliferative	CEP55	1.81e-153	6.31777
6	Proliferative	NUF2	2.12e-151	5.37733
6	Proliferative	CDCA3	1.91e-149	6.15172
6	Proliferative	IQGAP3	5.34e-146	5.24066
6	Proliferative	FOXM1	9.4e-143	5.43061
6	Proliferative	HMMR	2.48e-132	5.28101
6	Proliferative	KIF20A	7.73e-131	4.94038
6	Proliferative	KIFC1	5.2e-128	4.49281
6	Proliferative	MKI67	7.25e-127	5.33681
6	Proliferative	ZWINT	1.19e-124	4.85616
6	Proliferative	SGO2	2.49e-122	5.85416
6	Proliferative	PLK1	5.53e-121	4.70495
6	Proliferative	KIF23	6.06e-120	6.24828
6	Proliferative	POC1A	2.41e-114	4.83282
6	Proliferative	SGO1	7.33e-110	5.3525
6	Proliferative	DSCC1	9.13e-109	4.51108
6	Proliferative	DEPDC1	3.29e-105	6.76643
6	Proliferative	NCAPG	2.69e-101	5.3627
6	Proliferative	CCNB2	6.33e-100	6.09554
6	Proliferative	ENSMMUG00000056838	6.52e-100	4.85143
6	Proliferative	ASPM	1.69e-99	5.62216
6	Proliferative	ENSMMUG00000054702	3.62e-96	4.7362
6	Proliferative	ESCO2	5.77e-95	4.83557
6	Proliferative	NDC80	7.54e-94	6.02392
6	Proliferative	CDKN3	8.12e-89	4.99836
6	Proliferative	CENPN	1.13e-88	4.34862
6	Proliferative	MCM10	2.26e-87	4.44522
6	Proliferative	CDCA2	1.12e-84	4.73497
6	Proliferative	ENSMMUG00000052621	1.91e-81	4.41591
6	Proliferative	ARHGEF39	3.4e-70	4.88326
6	Proliferative	TICRR	3.56e-61	4.87122
6	Proliferative	ENSMMUG00000059280	4.19e-57	4.94011
6	Proliferative	CDC25C	1.33e-56	5.41453
6	Proliferative	ERCC6L	2.23e-51	5.55679
6	Proliferative	ENSMMUG00000051224	5.22e-48	7.14386
6	Proliferative	ENSMMUG00000004015	1.53e-44	4.91532
6	Proliferative	SPC24	2.38e-39	4.70987
6	Proliferative	E2F8	3.81e-35	5.38703
6	Proliferative	HASPIN	2.47e-29	5.7556
6	Proliferative	EXO1	1.52e-23	4.60451
6	Proliferative	PARPBP	1.47e-21	4.69162
6	Proliferative	AURKB	4.6e-17	5.22459
6	Proliferative	ENSMMUG00000049687	1.95e-15	4.38253
6	Proliferative	BORA	6.86e-09	5.059
6	Proliferative	POLQ	2.38e-08	4.89357
6	Proliferative	KIF14	7.65e-05	4.69363
6	Proliferative	TROAP	0.000751062	6.31735
7	Theca-like	ENSMMUG00000056885	0	6.36106
7	Theca-like	ONECUT1	0	4.28994
7	Theca-like	TNFSF14	0	4.08043
7	Theca-like	S100A2	0	3.96204
7	Theca-like	ENSMMUG00000055606	0	3.86951
7	Theca-like	DACT2	0	3.85517
7	Theca-like	ENSMMUG00000049341	0	3.62147
7	Theca-like	RFTN1	0	3.03685
7	Theca-like	ENSMMUG00000063237	0	2.99873
7	Theca-like	UPP1	0	2.96639
7	Theca-like	PAX6	0	2.64473
7	Theca-like	PAGE4	1.45e-304	3.6989
7	Theca-like	ENSMMUG00000058776	1.72e-299	2.8878
7	Theca-like	CTSS	1.16e-287	3.86205
7	Theca-like	CCL2	1.88e-280	3.15861
7	Theca-like	ENSMMUG00000065123	9.03e-278	4.61779
7	Theca-like	CXCL14	3.67e-271	3.03511
7	Theca-like	LRP1B	1.3e-270	3.03356
7	Theca-like	ENSMMUG00000054160	1.27e-263	3.41607
7	Theca-like	SPON2	8.01e-243	3.14388
7	Theca-like	RGCC	9.44e-215	3.37372
7	Theca-like	VIPR2	4.7e-211	3.53215
7	Theca-like	THBS2	4.28e-206	4.48868
7	Theca-like	TUBB6	3.08e-204	2.59813
7	Theca-like	APOD	4.35e-202	2.92422
7	Theca-like	CAMK2N1	4.1e-200	4.09874
7	Theca-like	CD52	7.4e-196	2.81692
7	Theca-like	COL1A2	5.96e-186	2.92346
7	Theca-like	SULT1E1	1.92e-183	2.9826
7	Theca-like	ELN	7.57e-180	3.77389
7	Theca-like	ENSMMUG00000056067	1.53e-174	3.42347
7	Theca-like	NGFR	8.12e-171	3.69046
7	Theca-like	UHRF1	5.94e-169	2.86034
7	Theca-like	COL9A1	1.26e-165	3.87777
7	Theca-like	RASL11B	6.48e-165	2.97754
7	Theca-like	EGFR	6.98e-157	3.35762
7	Theca-like	C1H1orf54	6.07e-152	3.93821
7	Theca-like	ENSMMUG00000056632	6.77e-151	2.94826
7	Theca-like	STING1	3.65e-143	3.70182
7	Theca-like	SVIL	1.75e-138	2.64696
7	Theca-like	TGFBI	1.33e-132	3.8167
7	Theca-like	ACTG2	9.81e-127	3.27645
7	Theca-like	ENSMMUG00000029310	3.9e-124	3.38882
7	Theca-like	CREB3L1	2.64e-120	3.58174
7	Theca-like	CRABP1	3.46e-120	2.90165
7	Theca-like	ENSMMUG00000041831	1.48e-112	3.4759
7	Theca-like	DLK1	2.78e-105	4.40526
7	Theca-like	ANGPT1	4.2e-104	3.14023
7	Theca-like	THY1	2.47e-101	3.04556
7	Theca-like	DPT	3.71e-101	4.26113
7	Theca-like	NES	8.13e-100	3.4287
7	Theca-like	OGN	1.36e-99	4.1897
7	Theca-like	EMILIN1	1.21e-98	3.22608
7	Theca-like	PRND	7.88e-98	3.70367
7	Theca-like	COL16A1	1.17e-91	3.08867
7	Theca-like	CFAP73	7.11e-87	3.74252
7	Theca-like	C7	2.31e-82	4.3417
7	Theca-like	OSR2	1.25e-79	2.84017
7	Theca-like	EMCN	1.22e-73	2.92557
7	Theca-like	ALAS2	6.34e-73	3.6007
7	Theca-like	CLDN5	9.64e-73	2.69043
7	Theca-like	RSPO3	5.96e-72	3.37892
7	Theca-like	PCOLCE	1.73e-65	2.76222
7	Theca-like	EFHD1	2.25e-63	3.32478
7	Theca-like	PMP22	2.63e-63	3.45903
7	Theca-like	TMEM100	4.46e-61	3.00242
7	Theca-like	B3GNT7	2.68e-60	2.83443
7	Theca-like	TDRD6	7.34e-60	3.01647
7	Theca-like	CCNA1	1.09e-54	2.62293
7	Theca-like	PI16	5.5e-53	3.45015
7	Theca-like	ENSMMUG00000051563	1.66e-51	3.6309
7	Theca-like	CLDN11	1.68e-51	3.63943
7	Theca-like	HIC1	1.12e-50	4.00465
7	Theca-like	HSD3B2	7.48e-50	5.75513
7	Theca-like	ENSMMUG00000060751	2.19e-48	3.1446
7	Theca-like	PPP1R17	2.1e-46	3.38853
7	Theca-like	FAP	5.2e-46	4.26706
7	Theca-like	LGI4	6.18e-46	3.11333
7	Theca-like	HTRA3	1.03e-45	3.80757
7	Theca-like	EPYC	2.3e-44	5.28051
7	Theca-like	MGP	5.96e-42	2.61338
7	Theca-like	EDN3	1.79e-41	3.93719
7	Theca-like	LDB2	1.35e-33	3.60856
7	Theca-like	PECAM1	1.69e-27	3.41299
7	Theca-like	ERG	1.16e-24	3.73858
7	Theca-like	CYP11A1	2.96e-24	3.71026
7	Theca-like	LUM	3.78e-23	3.44222
7	Theca-like	DNAH8	1.32e-19	3.53396
7	Theca-like	LYVE1	1.94e-18	4.34091
7	Theca-like	NRK	1.99e-13	3.18507
7	Theca-like	WFDC1	6.31e-12	2.67169
7	Theca-like	STMN4	1.67e-11	3.11349
7	Theca-like	SYTL2	1.64e-09	2.81151
7	Theca-like	GPC3	4.21e-08	3.45037
7	Theca-like	PI15	1.89e-07	3.08172
7	Theca-like	CD93	0.00496392	3.09588
8	Vascular	TAGLN	1.55e-191	3.1932
8	Vascular	VCL	5.78e-169	3.18003
8	Vascular	TNFRSF12A	1.41e-131	4.1637
8	Vascular	THBS1	2.88e-124	2.84468
8	Vascular	F3	6.12e-120	3.46418
8	Vascular	GADD45A	1.4e-113	3.04801
8	Vascular	LMNA	8.09e-112	2.04431
8	Vascular	SERPINE1	9.79e-112	4.61145
8	Vascular	BIRC3	1.08e-109	4.56261
8	Vascular	PRTN3	9.93e-102	3.90068
8	Vascular	DSP	3.18e-100	2.25702
8	Vascular	ZYX	1.58e-99	2.47494
8	Vascular	ENSMMUG00000031911	8.51e-96	2.07514
8	Vascular	NFKBIA	9.72e-92	2.3799
8	Vascular	FKBP5	1.14e-89	2.09721
8	Vascular	ENSMMUG00000056220	1.11e-88	2.82826
8	Vascular	ICAM1	4.31e-88	3.21476
8	Vascular	MCAM	1.08e-86	2.02757
8	Vascular	DUSP2	2.02e-85	2.98161
8	Vascular	CLIC4	2.53e-84	1.91637
8	Vascular	KLF10	5.98e-84	2.08201
8	Vascular	CCL20	5.61e-82	4.88678
8	Vascular	SGPP2	4.95e-81	4.09649
8	Vascular	ETS1	7.46e-79	2.07832
8	Vascular	VCAM1	5.43e-78	3.48837
8	Vascular	LMOD1	2.83e-70	2.60121
8	Vascular	KRT16	1.4e-69	3.22333
8	Vascular	MAFF	1.87e-69	2.75709
8	Vascular	TNFAIP3	3.8e-69	2.95114
8	Vascular	EPHA2	1.02e-67	2.51914
8	Vascular	MYH11	2.88e-67	1.87778
8	Vascular	ENSMMUG00000051444	1.45e-65	2.54186
8	Vascular	HMGA1	1.64e-65	1.83382
8	Vascular	IER3	1.11e-64	2.65838
8	Vascular	ATF3	1.07e-63	2.17011
8	Vascular	EGR4	2.08e-63	3.95327
8	Vascular	HES4	1.73e-62	2.09223
8	Vascular	RHAG	3.83e-62	2.95071
8	Vascular	PTHLH	9.31e-62	3.38185
8	Vascular	COTL1	2.5e-61	1.96606
8	Vascular	PAPPA	2.09e-60	1.88172
8	Vascular	TGFB1	7.35e-60	2.5371
8	Vascular	RHOV	8.37e-60	3.83239
8	Vascular	FAM167A	1.36e-58	2.39064
8	Vascular	GEM	2.33e-57	3.15878
8	Vascular	CNN1	3.11e-56	4.77348
8	Vascular	P2RY14	1.62e-54	3.03075
8	Vascular	CILP	4.15e-53	2.08676
8	Vascular	ITGA5	5.3e-52	2.75368
8	Vascular	BHLHE40	2.53e-51	2.11703
8	Vascular	CSRNP1	1.92e-50	1.98219
8	Vascular	COBL	3.83e-49	1.93
8	Vascular	HEYL	2.6e-47	1.92225
8	Vascular	CCL2	3.41e-45	2.91512
8	Vascular	PHLDA2	3.83e-45	5.24724
8	Vascular	ENSMMUG00000049822	3.17e-44	2.79136
8	Vascular	ETS2	6.56e-44	1.86225
8	Vascular	AREG	1.62e-42	2.90426
8	Vascular	RAI14	3.14e-40	2.19538
8	Vascular	TOX	3.83e-40	2.27631
8	Vascular	KCNE3	6.52e-40	2.36628
8	Vascular	CD83	2.85e-38	2.691
8	Vascular	CDKN1A	4.31e-36	3.19343
8	Vascular	F2RL1	1.02e-34	3.67415
8	Vascular	PTPRE	4.87e-34	2.98238
8	Vascular	TUBB6	4.45e-31	2.89674
8	Vascular	LRP8	6.53e-31	1.91393
8	Vascular	LIMS2	1.51e-30	1.87194
8	Vascular	RELB	3.38e-28	3.37229
8	Vascular	S100A2	2.02e-27	2.09488
8	Vascular	AQP3	2.11e-25	2.57578
8	Vascular	EGR2	3.48e-24	2.10779
8	Vascular	SOX9	1.81e-20	3.3492
8	Vascular	GAL	3.56e-20	2.89317
8	Vascular	IL27RA	4.42e-20	3.85761
8	Vascular	CREB5	3.3e-19	2.63436
8	Vascular	ENSMMUG00000045561	1.28e-17	3.26453
8	Vascular	NR4A3	1.75e-17	2.42202
8	Vascular	CCND1	2.7e-17	1.96407
8	Vascular	TNNI2	4.97e-17	2.12682
8	Vascular	CXCL16	9.88e-17	1.97553
8	Vascular	GDNF	6.26e-16	1.94211
8	Vascular	PPBP	1.05e-15	2.5661
8	Vascular	ADM	2.11e-15	1.92927
8	Vascular	NHSL2	1.73e-13	1.97052
8	Vascular	TFPI2	2.71e-13	2.63539
8	Vascular	B3GALT2	2.04e-09	1.93561
8	Vascular	DNAH11	2.09e-08	1.93425
8	Vascular	PDLIM1	1.03e-07	2.07987
8	Vascular	NTN4	6.69e-06	1.93011
8	Vascular	GPRC5A	3.45e-05	1.82008
8	Vascular	SERPINA3	0.00118394	2.68408
8	Vascular	ENSMMUG00000039081	0.00151594	2.08349
9	Activated follicle	DPP10	3.46e-97	2.15644
9	Activated follicle	GRXCR1	7.78e-97	3.14255
9	Activated follicle	ENSMMUG00000054170	4.27e-94	2.38107
9	Activated follicle	F5	3.63e-87	4.90562
9	Activated follicle	DDX11	3.08e-84	2.11446
9	Activated follicle	CCNA1	5.08e-83	2.49809
9	Activated follicle	PTGS2	1.04e-81	2.24021
9	Activated follicle	POLQ	1.75e-80	2.86675
9	Activated follicle	ANGPT1	4.12e-78	2.71428
9	Activated follicle	DNAH8	9.47e-77	2.81833
9	Activated follicle	SPATA17	3.97e-71	3.27904
9	Activated follicle	SERPINE2	1.82e-67	3.03935
9	Activated follicle	PTPRZ1	3.47e-66	4.42863
9	Activated follicle	RHOH	1.58e-65	2.45135
9	Activated follicle	TNNT1	6.79e-65	4.06419
9	Activated follicle	CD53	1.64e-64	2.70236
9	Activated follicle	INHBB	4.58e-64	5.22886
9	Activated follicle	IGHE	1.25e-63	2.58726
9	Activated follicle	INHBA	4.34e-58	5.26276
9	Activated follicle	VCAM1	1.27e-54	5.22634
9	Activated follicle	ENSMMUG00000008615	2.03e-54	2.58328
9	Activated follicle	HSPG2	1.5e-53	3.39726
9	Activated follicle	CENPI	1.69e-53	2.53083
9	Activated follicle	INHA	5.27e-50	5.34106
9	Activated follicle	UHRF1	1.66e-48	2.77142
9	Activated follicle	ENSMMUG00000058478	1.94e-47	2.48979
9	Activated follicle	PAGE1	6.62e-47	3.15582
9	Activated follicle	ANKRD2	1.07e-45	2.15728
9	Activated follicle	SPINK2	1.64e-45	2.11624
9	Activated follicle	HSD17B1	4.25e-45	3.02956
9	Activated follicle	MAP3K8	3.28e-44	2.46685
9	Activated follicle	DKK3	5.56e-43	2.60326
9	Activated follicle	FAM78A	1.03e-41	5.3305
9	Activated follicle	ENSMMUG00000011408	5.53e-41	2.10082
9	Activated follicle	NDRG1	1.29e-39	2.35807
9	Activated follicle	NAAA	6.89e-39	2.56727
9	Activated follicle	COL6A3	7.22e-38	2.65945
9	Activated follicle	RGS3	6.45e-37	2.96694
9	Activated follicle	ENSMMUG00000056067	1e-36	2.28346
9	Activated follicle	KIT	2.88e-36	2.8359
9	Activated follicle	FHOD3	3.62e-36	3.85872
9	Activated follicle	PTHLH	4.52e-36	5.40887
9	Activated follicle	FREM3	2.23e-35	3.14968
9	Activated follicle	FST	3.99e-35	2.25765
9	Activated follicle	WDR64	1.53e-34	4.95398
9	Activated follicle	TPPP3	2.16e-33	2.12445
9	Activated follicle	EFNB1	8.08e-33	2.37907
9	Activated follicle	FAT1	9.01e-33	2.22318
9	Activated follicle	CYP19A1	8.82e-32	6.61217
9	Activated follicle	GPRC5A	1.15e-31	2.11128
9	Activated follicle	ENSMMUG00000045625	4.93e-31	2.68468
9	Activated follicle	ENSMMUG00000054056	3.68e-29	2.30833
9	Activated follicle	MGARP	2.09e-28	2.52741
9	Activated follicle	LRP8	3.73e-28	3.82575
9	Activated follicle	ENSMMUG00000063093	1.48e-27	2.27628
9	Activated follicle	KIF26A	4.22e-27	2.11943
9	Activated follicle	COL4A1	7.25e-27	2.37588
9	Activated follicle	NPTX1	2.17e-23	4.03641
9	Activated follicle	A4GALT	2.15e-20	2.25021
9	Activated follicle	STC1	4.54e-20	2.24784
9	Activated follicle	ENSMMUG00000044345	6.77e-20	3.6323
9	Activated follicle	RERG	7.98e-20	2.30577
9	Activated follicle	DHCR24	1.45e-19	3.11735
9	Activated follicle	ARHGAP11A	1.34e-16	2.22994
9	Activated follicle	LCP1	4.21e-16	2.55627
9	Activated follicle	PRKCH	6.47e-16	2.30399
9	Activated follicle	STMND1	1.19e-15	2.39202
9	Activated follicle	STMN4	1.04e-14	2.51969
9	Activated follicle	CTSS	2.23e-13	2.83853
9	Activated follicle	PPARG	4.61e-13	2.49
9	Activated follicle	ENSMMUG00000053846	2.02e-12	2.40041
9	Activated follicle	DLK1	2.19e-12	3.89183
9	Activated follicle	SH3GL3	8.44e-12	5.02655
9	Activated follicle	PIF1	8.59e-12	2.44649
9	Activated follicle	MGLL	3.83e-11	2.22468
9	Activated follicle	ENSMMUG00000057996	1.2e-10	3.20681
9	Activated follicle	PLA2G2A	6.76e-10	3.86044
9	Activated follicle	ALDH1A3	1.85e-09	2.28923
9	Activated follicle	CYP11A1	2.32e-09	6.43781
9	Activated follicle	ENSMMUG00000039081	4.55e-07	2.39385
9	Activated follicle	TDRD6	5.4e-06	2.34792
9	Activated follicle	ACTA2	5.74e-05	2.37357
9	Activated follicle	PLP1	6.34e-05	3.44662
9	Activated follicle	DAPL1	0.0001896	2.57577
9	Activated follicle	CNTN4	0.00108223	3.07606
9	Activated follicle	FNBP1	0.00714901	2.23054
9	Activated follicle	SGK1	0.0127109	2.52251
9	Activated follicle	ZNF385B	0.0238945	2.11813

### Sheet: B. Theca cluster genes
cluster	gene	p_val_adj	avg_log2FC
0	SPARCL1	6.38113e-40	3.12566
0	HTRA1	8.25064e-37	3.10628
0	TAGLN	3.01721e-30	4.4409
0	ACTA2	2.57126e-28	3.97523
0	COL4A1	1.0144e-15	2.91145
0	CRHBP	7.2378e-14	3.49013
0	SPON2	1.68337e-12	2.92265
0	ENSMMUG00000049833	4.90394e-11	2.36719
0	FST	4.80505e-09	3.04103
0	MAMU-A	9.56596e-09	2.3284
0	ZFP36	1.81157e-08	2.44818
0	DKK3	6.54816e-08	3.27214
0	MX1	1.45048e-07	2.16609
0	NTRK2	2.05146e-07	3.79766
0	THY1	2.4406e-07	2.91916
0	ENSMMUG00000029310	3.46118e-07	2.83284
0	KDELR3	7.6535e-07	2.11379
0	ENSMMUG00000050829	1.60021e-06	2.80792
0	KRT19	7.66424e-06	3.00759
0	GUCY1A1	3.24529e-05	2.46102
0	UTRN	3.58802e-05	2.44473
0	ERC1	6.41717e-05	2.42911
0	GPX3	0.000173303	2.67037
0	INHBB	0.000239484	8.61887
0	SFRP4	0.000272164	3.52491
0	FRZB	0.00159253	2.88793
0	H1-2	0.00469367	2.27373
0	ITGA1	0.00843347	3.94704
0	PPIC	0.00995056	2.27465
0	ANXA3	0.0163497	3.42516
1	CRYM	5.3831e-32	3.71486
1	RSPO1	2.16455e-23	3.84667
1	MYL7	1.29436e-14	6.99891
1	ITGA8	7.95583e-10	3.52242
1	SALL1	2.12082e-09	4.33068
1	TUBB3	3.07229e-09	7.56602
1	FAM20A	1.71477e-08	5.77644
1	GFRA2	6.05271e-08	6.99872
1	AZU1	6.05271e-08	6.69245
1	IL6R	9.64509e-08	4.1959
1	CALY	1.6002e-06	4.79974
1	PHF24	6.40557e-06	6.6387
1	FGF9	1.36367e-05	5.31327
1	PNLIPRP2	1.72283e-05	4.4221
1	NR0B1	3.53669e-05	3.45415
1	NKAIN4	3.55217e-05	4.68327
1	SEMA3A	0.000195573	3.78983
1	ENSMMUG00000059752	0.002293	4.256
1	NXPH2	0.0131588	3.66449
1	HAO2	0.0133783	3.73561
1	ARL9	0.0168935	3.58411
1	RASGEF1B	0.0175412	5.45003
2	CYB5A	2.20345e-69	4.30651
2	STAR	2.01985e-60	4.42689
2	AK1	4.25989e-56	4.42113
2	CYP17A1	3.55505e-54	5.88179
2	CYP11A1	2.19163e-46	5.28718
2	HSD3B2	8.89764e-45	8.51406
2	LHCGR	9.3208e-37	4.47466
2	HHIP	1.52266e-36	4.40634
2	ENSMMUG00000059261	4.62237e-34	10.1305
2	SCARB1	4.44067e-31	4.47025
2	REN	5.44415e-25	7.00874
2	ENSMMUG00000049499	7.05731e-24	5.54099
2	ALPL	5.52803e-21	5.28418
2	ATP4B	7.97886e-17	5.66455
2	CARD11	4.49409e-15	5.23699
2	GRAMD1B	8.0824e-15	4.65378
2	TNNI2	4.21297e-14	6.03486
2	ENSMMUG00000042375	1.37932e-10	6.67278
2	SDS	6.73042e-09	7.61954
2	MEDAG	2.8283e-07	4.86355
2	MESP1	3.18833e-07	6.71941
2	FBXO10	2.1722e-06	5.93513
2	PPFIBP2	7.17623e-06	5.48873
2	B3GNT7	1.06528e-05	4.59038
2	RBM47	1.47081e-05	6.83723
2	CHRM5	9.9034e-05	5.85532
2	EPS8L3	0.000663591	5.9996
2	PITPNM2	0.000663591	5.75622
2	ITIH1	0.00121642	4.29904
2	QSOX2	0.00166942	5.046
2	COL27A1	0.0044291	5.59749
2	TSPAN8	0.0044291	6.25424
2	RYR3	0.0294837	6.37235
2	MAPK10	0.0294837	6.17777
2	SLC30A10	0.0294837	5.15853
2	SERPIND1	0.0294837	7.28705
